# QTG-Finder2: a generalized machine-learning algorithm for prioritizing QTL causal genes in plants

**DOI:** 10.1101/2020.02.03.931444

**Authors:** Fan Lin, Elena Z. Lazarus, Seung Y. Rhee

**Author notes:** Corresponding author: Seung Y. Rhee, Department of Plant Biology, Carnegie Institution for Science, Stanford, California 94305, USA.

## Abstract

Linkage mapping has been widely used to identify quantitative trait loci (QTL) in many plants and usually requires a time-consuming and labor-intensive fine mapping process to find the causal gene underlying the QTL. Previously, we described QTG-Finder, a machine-learning algorithm to rationally prioritize candidate causal genes in QTLs. While it showed good performance, QTG-Finder could only be used in Arabidopsis and rice because of the limited number of known causal genes in other species. Here we tested the feasibility of enabling QTG-Finder to work on species that have few or no known causal genes by using orthologs of known causal genes as training set. The model trained with orthologs could recall about 64% of Arabidopsis and 83% of rice causal genes when the top 20% ranked genes were considered, which is similar to the performance of models trained with known causal genes. We further extended the algorithm to include polymorphisms in conserved non-coding sequences and gene presence/absence variation as additional features. Using this algorithm, QTG-Finder2, we trained and cross-validated *Sorghum bicolor* and *Setaria viridis* models. The *S. bicolor* model was validated by causal genes curated from the literature and could recall 70% of causal genes when the top 20% ranked genes were considered. In addition, we applied the *S. viridis* model and public transcriptome data to prioritize a plant height QTL and identified 13 candidate genes. QTL-Finder2 can accelerate the discovery of causal genes in any plant species and facilitate agricultural trait improvement.
