## Supplementary material for "QTG-Finder2: a generalized machine-learning algorithm for prioritizing QTL causal genes in plants": Table S4

### Sheet: Supplemental table 4 QTG_DE_can
Supplemental Talbe S4. Function annotation, gene expression data, and protein seqeunce difference of thirteen candidate prioritized by QTG-Finder2 and SD1. Gene expression data (FPKM) is from Martin et.al., 2016. MsZ, meristem zone. CEZ, cell elongation zone. MZ, maturation zone. MsZ_MZ, differential expression between meristem zone and maturation zone. CEZ_MZ, differential expression between cel…
Gene_ID	Mapman BIN	Description	Detailed description	BLAST hit description	MsZ	CEZ	MZ	MsZ_MZ (log2)	CEZ_MZ (log2)	Protein seqeunce change between S. italica and S. viridis	Expression difference between S. italica and S. viridis
Sevir.5G415100	29.7.5	protein.glycosylation.alpha-1;3-mannosyl-glycoprotein-beta-1;2-N-acetylglucosaminyltransferase(GnTI)	beta-hexosaminidase precursor; putative; expressed	beta-hexosaminidase 3	1.02	1.53	0.03	5.09	5.67	no	not apparent
Sevir.5G410100	27.3.24	RNA.regulation of transcription.MADS box transcription factor family	OsMADS4 - MADS-box family gene with MIKCc type-box; expressed	K-box region and MADS-box transcription factor family protein	2.8	0.91	0.11	4.67	3.05	no	not apparent
Sevir.5G394900	29.2.1.2.2.510	protein.synthesis.ribosomal protein.eukaryotic.60S subunit.L10A	L1P family of ribosomal proteins domain containing protein; expressed	Ribosomal protein L1p/L10e family	1076.61	1152	61.64	4.13	4.22	no	yes
Sevir.5G402900	35.2	not assigned.unknown	DUF803 domain containing; putative; expressed	Protein of unknown function (DUF803)	9.22	15.75	1.27	2.86	3.63	no	not apparent
Sevir.5G407800	10.8.1	cell wall.pectin*esterases.PME	pectinesterase; putative; expressed	Plant invertase/pectin methylesterase inhibitor superfamily	17.5	10.07	2.9	2.59	1.8	no	not apparent
Sevir.5G407100	27.3.27	RNA.regulation of transcription.NAC domain transcription factor family	SET domain containing protein; expressed	SET domain-containing protein	7.17	4.39	1.36	2.4	1.69	no	not apparent
Sevir.5G403200	23.3	nucleotide metabolism.salvage	deoxynucleoside kinase family; putative; expressed	P-loop containing nucleoside triphosphate hydrolases superfamily protein	25.79	11.08	5.36	2.27	1.05	yes 471 I -> V	not apparent
Sevir.5G394700	27.3.35	RNA.regulation of transcription.bZIP transcription factor family	transcription factor; putative; expressed	bZIP transcription factor family protein	0.11	0	0.03	1.87	-1.58	no	not apparent
Sevir.5G413600	29.2.2.1	RIO2 protein.synthesis.ribosome biogenesis.export from nucleus	serine/threonine-protein kinase RIO-like; putative; expressed	protein serine/threonine kinases;ATP binding;catalytics	33.11	19.42	9.09	1.86	1.1	yes, 284 E->V, 286 V->D, 304 N->K, 306 A->D, 363 R->H, 432 S->G	not apparent
Sevir.5G403700	16.4.1	secondary metabolism.N misc.alkaloid-like	strictosidine synthase; putative; expressed	Calcium-dependent phosphotriesterase superfamily protein	0.28	0.34	0.08	1.81	2.09	yes, 106 S->G, 245 S->A	not apparent
Sevir.5G423200	29.5	protein.degradation	oligopeptidase; putative; expressed	Zincin-like metalloproteases family protein	15.4	10.48	5.86	1.39	0.84	yes, 471 A->T	not apparent
Sevir.5G398700	23.4.99	nucleotide metabolism.phosphotransfer and pyrophosphatases.misc	soluble inorganic pyrophosphatase; putative; expressed	pyrophosphorylase 3	63.44	161.61	25.01	1.34	2.69	no	not apparent
Sevir.5G422500	16.2.1.3	secondary metabolism.phenylpropanoids.lignin biosynthesis.4CL	AMP-binding domain containing protein; expressed	AMP-dependent synthetase and ligase family protein	14.62	24.54	6.75	1.11	1.86	no	not apparent
Sevir.5G410400 (SD1)	17.5.1	hormone metabolism.ethylene.synthesis-degradation	gibberellin 20 oxidase 2, putative, expressed	2-oxoglutarate (2OG) and Fe(II)-dependent oxygenase superfamily protein	2.59074	0.521076	1.01848	1.34694	-0.966858	yes, 157 E->D, 336, A->D	not apparent
