## Supplementary material for "QTG-Finder2: a generalized machine-learning algorithm for prioritizing QTL causal genes in plants": Table S5

### Sheet: Sevir.5G39490prometerTFBS.csv
Supplemental Table S5 putative transcription factor binding sites identified in the promoter of Sevir.5G394900. These putative transcription factor binding sites were identified by PlantRegMap (http://plantregmap.cbi.pku.edu.cn/binding_site_prediction.php) with a cutoff of q-value <0.05. Yellow color indicate the only putative transcription factor binding site that overlapps with a SNP.
Putative transcription factor	Family	Query_sequence	start	stop	strand	score	p-value	q-value	matched sequence
Sevir.9G078400	G2-like	Sevir.5G394900_promoter	216	226	+	16.2273	2.66e-07	0.000507	AAAAAGATTCC
Sevir.9G422900	G2-like	Sevir.5G394900_promoter	216	229	-	15.4697	1.72e-06	0.00328	CAGGGAATCTTTTT
Sevir.1G291600	G2-like	Sevir.5G394900_promoter	216	229	-	13.6818	1.45e-05	0.0274	CAGGGAATCTTTTT
Sevir.1G145300	G2-like	Sevir.5G394900_promoter	216	226	-	13.4545	1.55e-05	0.0291	GGAATCTTTTT
Sevir.1G244400	MYB	Sevir.5G394900_promoter	230	250	-	13.5606	1.18e-05	0.0218	CTTCGACCACGCTACCAACCT
Sevir.6G256600	C2H2	Sevir.5G394900_promoter	256	273	-	13.5915	1.04e-05	0.0203	CAGAGAACAACTGAACAA
Sevir.5G292800	MYB_related	Sevir.5G394900_promoter	398	407	-	11.01	4.19e-05	0.0277	AACCCTAAAA
Sevir.1G176100	Trihelix	Sevir.5G394900_promoter	399	416	-	12.4789	2.55e-05	0.0478	GAATGTCTTAACCCTAAA
Sevir.9G247100	C2H2	Sevir.5G394900_promoter	539	550	-	11.3529	2.5e-05	0.0483	TTTTTTTTACCG
Sevir.8G110200	AP2	Sevir.5G394900_promoter	546	565	+	13.5065	9.66e-06	0.018	AAAAATATGAATGATACAAA
Sevir.4G124400	NAC	Sevir.5G394900_promoter	580	598	+	12.6515	2.09e-05	0.0405	CGTGGATGACAAGTATGCT
Sevir.5G002300	C2H2	Sevir.5G394900_promoter	692	711	+	14	4.88e-06	0.00926	ACAAAGCCGACAAAAAGAAG
Sevir.9G508700	C2H2	Sevir.5G394900_promoter	692	708	+	12.9697	9.22e-06	0.0175	ACAAAGCCGACAAAAAG
Sevir.5G135800	C2H2	Sevir.5G394900_promoter	692	709	+	12.2727	1.21e-05	0.023	ACAAAGCCGACAAAAAGA
Sevir.9G121800	GRAS	Sevir.5G394900_promoter	692	711	+	11.9167	3.19e-05	0.0299	ACAAAGCCGACAAAAAGAAG
Sevir.8G145300	ARF	Sevir.5G394900_promoter	696	705	+	12.7424	9.51e-07	0.00187	AGCCGACAAA
Sevir.3G028900	ARF	Sevir.5G394900_promoter	697	706	+	14.8788	9.51e-07	0.00187	GCCGACAAAA
Sevir.3G412300	ARF	Sevir.5G394900_promoter	697	705	-	11.9	3.72e-06	0.00734	TTTGTCGGC
Sevir.5G292800	MYB_related	Sevir.5G394900_promoter	766	775	-	11.01	4.19e-05	0.0277	AACCCTAAAA
Sevir.5G292800	MYB_related	Sevir.5G394900_promoter	825	834	-	11.14	2.53e-05	0.0277	AACCCTAGAA
Sevir.2G075700	ERF	Sevir.5G394900_promoter	840	867	+	11.3788	3.12e-05	0.0302	TCTGCCGCGCCGCCTCCCCCTACCTCGA
Sevir.2G400300	ERF	Sevir.5G394900_promoter	840	860	+	12.7121	1.58e-05	0.031	TCTGCCGCGCCGCCTCCCCCT
Sevir.9G107600	TALE	Sevir.5G394900_promoter	841	860	+	11.1667	6.31e-05	0.0301	CTGCCGCGCCGCCTCCCCCT
Sevir.7G088600	ERF	Sevir.5G394900_promoter	842	862	+	13.6515	9.81e-06	0.0101	TGCCGCGCCGCCTCCCCCTAC
Sevir.1G358600	ERF	Sevir.5G394900_promoter	842	860	-	12.7879	1.72e-05	0.033	AGGGGGAGGCGGCGCGGCA
Sevir.4G063600	ERF	Sevir.5G394900_promoter	843	863	+	10.3099	4.2e-05	0.0273	GCCGCGCCGCCTCCCCCTACC
Sevir.9G107600	TALE	Sevir.5G394900_promoter	843	862	+	11.9615	3.81e-05	0.0301	GCCGCGCCGCCTCCCCCTAC
Sevir.1G349700	ERF	Sevir.5G394900_promoter	843	863	-	11.3636	3.64e-05	0.0356	GGTAGGGGGAGGCGGCGCGGC
Sevir.9G326300	ERF	Sevir.5G394900_promoter	844	858	-	12.7727	1.8e-05	0.0354	GGGGAGGCGGCGCGG
Sevir.5G352900	ERF	Sevir.5G394900_promoter	846	866	-	11.5455	2.72e-05	0.0266	CGAGGTAGGGGGAGGCGGCGC
Sevir.4G063600	ERF	Sevir.5G394900_promoter	846	866	+	10.8451	3.27e-05	0.0273	GCGCCGCCTCCCCCTACCTCG
Sevir.3G285700	ERF	Sevir.5G394900_promoter	847	856	+	12.5556	1.91e-05	0.0377	CGCCGCCTCC
Sevir.2G075700	ERF	Sevir.5G394900_promoter	865	892	+	12	2.51e-05	0.0302	CGAGGTAAGCCGCCGCATCCCTCTCCCT
Sevir.7G088600	ERF	Sevir.5G394900_promoter	870	890	+	13.5758	1.03e-05	0.0101	TAAGCCGCCGCATCCCTCTCC
Sevir.1G358600	ERF	Sevir.5G394900_promoter	870	888	-	11.5909	3.38e-05	0.033	AGAGGGATGCGGCGGCTTA
Sevir.5G352900	ERF	Sevir.5G394900_promoter	871	891	-	12.803	1.36e-05	0.0266	GGGAGAGGGATGCGGCGGCTT
Sevir.4G063600	ERF	Sevir.5G394900_promoter	871	891	+	11.6197	2.24e-05	0.0273	AAGCCGCCGCATCCCTCTCCC
Sevir.1G349700	ERF	Sevir.5G394900_promoter	871	891	-	12.4697	2.08e-05	0.0356	GGGAGAGGGATGCGGCGGCTT
Sevir.5G116100	LBD	Sevir.5G394900_promoter	873	893	+	9.62121	6.98e-05	0.0458	GCCGCCGCATCCCTCTCCCTC
Sevir.2G117200	BBR-BPC	Sevir.5G394900_promoter	874	897	-	7.09091	4.84e-06	0.00148	GAGAGAGGGAGAGGGATGCGGCGG
Sevir.9G107600	TALE	Sevir.5G394900_promoter	875	894	+	11.2308	6.07e-05	0.0301	CGCCGCATCCCTCTCCCTCT
Sevir.2G117200	BBR-BPC	Sevir.5G394900_promoter	876	899	-	10.303	1.46e-06	0.000675	GAGAGAGAGGGAGAGGGATGCGGC
Sevir.4G020300	BBR-BPC	Sevir.5G394900_promoter	877	897	+	11.0658	9.64e-07	0.000599	CCGCATCCCTCTCCCTCTCTC
Sevir.1G116900	C2H2	Sevir.5G394900_promoter	877	895	+	11.9134	1.84e-05	0.0116	CCGCATCCCTCTCCCTCTC
Sevir.2G117200	BBR-BPC	Sevir.5G394900_promoter	878	901	-	6.68182	5.61e-06	0.00148	AGGAGAGAGAGGGAGAGGGATGCG
Sevir.4G020300	BBR-BPC	Sevir.5G394900_promoter	879	899	+	6.5	4.66e-06	0.00174	GCATCCCTCTCCCTCTCTCTC
Sevir.2G117200	BBR-BPC	Sevir.5G394900_promoter	880	903	-	15.4091	1.8e-07	0.000145	GGAGGAGAGAGAGGGAGAGGGATG
Sevir.4G020300	BBR-BPC	Sevir.5G394900_promoter	881	901	+	14.3026	2.81e-07	0.000262	ATCCCTCTCCCTCTCTCTCCT
Sevir.2G117200	BBR-BPC	Sevir.5G394900_promoter	882	905	-	21.6515	9.47e-09	1.74e-05	GGGGAGGAGAGAGAGGGAGAGGGA
Sevir.4G020300	BBR-BPC	Sevir.5G394900_promoter	883	903	+	15.5132	1.73e-07	0.000262	CCCTCTCCCTCTCTCTCCTCC
Sevir.9G107600	TALE	Sevir.5G394900_promoter	883	902	+	15.3205	2.69e-06	0.00512	CCCTCTCCCTCTCTCTCCTC
Sevir.2G117200	BBR-BPC	Sevir.5G394900_promoter	884	907	-	14.7727	2.37e-07	0.000145	GTGGGGAGGAGAGAGAGGGAGAGG
Sevir.1G116900	C2H2	Sevir.5G394900_promoter	884	902	+	16.1024	1.41e-06	0.00265	CCTCTCCCTCTCTCTCCTC
Sevir.8G110200	AP2	Sevir.5G394900_promoter	884	903	-	11.6494	2.64e-05	0.0246	GGAGGAGAGAGAGGGAGAGG
Sevir.4G020300	BBR-BPC	Sevir.5G394900_promoter	885	905	+	9.09211	1.95e-06	0.000907	CTCTCCCTCTCTCTCCTCCCC
Sevir.2G117200	BBR-BPC	Sevir.5G394900_promoter	886	909	-	9.57576	1.94e-06	0.000713	GCGTGGGGAGGAGAGAGAGGGAGA
Sevir.9G121800	GRAS	Sevir.5G394900_promoter	886	905	-	12.3194	2.43e-05	0.0299	GGGGAGGAGAGAGAGGGAGA
Sevir.4G020300	BBR-BPC	Sevir.5G394900_promoter	887	907	+	5.27632	6.91e-06	0.00214	CTCCCTCTCTCTCCTCCCCAC
Sevir.1G116900	C2H2	Sevir.5G394900_promoter	887	905	+	14.315	4.44e-06	0.0042	CTCCCTCTCTCTCCTCCCC
Sevir.2G117200	BBR-BPC	Sevir.5G394900_promoter	930	953	-	-0.439394	5.75e-05	0.0132	AAGAGGGCGGGTGAGATGGAAGGA
Sevir.5G116100	LBD	Sevir.5G394900_promoter	943	963	+	9.60606	7.03e-05	0.0458	CCCGCCCTCTTATCCGCCTTT
Sevir.1G116900	C2H2	Sevir.5G394900_promoter	944	962	+	9.59055	6.47e-05	0.0257	CCGCCCTCTTATCCGCCTT
Sevir.1G116900	C2H2	Sevir.5G394900_promoter	947	965	+	9.49606	6.79e-05	0.0257	CCCTCTTATCCGCCTTTTC
Sevir.7G186000	ERF	Sevir.5G394900_promoter	978	997	-	12.8788	2.25e-05	0.044	GCCGGTGGTGCTGGTGCGAG
Sevir.5G116100	LBD	Sevir.5G394900_promoter	980	1000	+	11.3636	2.84e-05	0.0458	CGCACCAGCACCACCGGCGCC
